# Nuclear genome of a pedinophyte pinpoints genomic innovation and streamlining in the green algae

**DOI:** 10.1101/2021.10.04.463119

**Authors:** Sonja I Repetti, Cintia Iha, Kavitha Uthanumallian, Christopher J Jackson, Yibi Chen, Cheong Xin Chan, Heroen Verbruggen

## Abstract

The genomic diversity underpinning high ecological and species diversity in the green algae (Chlorophyta) remains little known. Here, we aimed to track genome evolution in the Chlorophyta, focusing on loss and gain of homologous genes, and lineage-specific innovations of the Core Chlorophyta. We generated a high-quality nuclear genome for pedinophyte YPF701, a sister lineage to others in the Core Chlorophyta, and incorporated this genome in a comparative analysis with 25 other genomes from diverse Viridiplantae taxa. The nuclear genome of pedinophyte YPF701 has an intermediate size and gene number between those of most early-diverging prasinophytes and the remainder of the Core Chlorophyta. Our results suggest positive selection for genome streamlining in Pedinophyceae, independent from genome minimisation observed among prasinophyte lineages. Genome expansion was predicted along the branch leading to the UTC clade (classes Ulvophyceae, Trebouxiophyceae and Chlorophyceae) after divergence from their common ancestor with pedinophytes, with genomic novelty implicated in a range of basic biological functions. These results emphasise multiple independent signals of genome minimisation within the Chlorophyta, as well as the genomic novelty arising prior to diversification in the UTC clade, which may underpin the success of this species-rich clade in a diversity of habitats.
