## Supplementary material for "Nuclear genome of a pedinophyte pinpoints genomic innovation and streamlining in the green algae": Table S1

### Sheet: Sheet1
Table S1 Comparison of Viridiplantae nuclear genomes used for analysis in this study
Species	Classification	Length (Mb)	GC (%)	Scaffolds	Scaffold N50 (Kb)	Identified BUSCO (%)	Number of proteins	Average number of genes per orthogroup	Synonymous codon usage order	Morphology	Source/version	Publication
Auxenochlorella protothecoides 0710	Trebouxiophyceae	22.92	63	374	290	93.9	7013	1.24484	0.359917	Unicellular	JGI PhycoCosm - Auxenochlorella protothecoides 0710 - 2017-09-09	Gao C, Wang Y, Shen Y, Yan D, He X, Dai J, Wu Q Oil accumulation mechanisms of the oleaginous microalga Chlorella protothecoides revealed through its genome, transcriptomes, and proteomes. BMC Genomics. 2014 Jul 10;15():582. doi: 10.1186/1471-2164-15-582
Asterochloris sp.	Trebouxiophyceae	55.82	56-62	151	784.9	92.5	10025	1.48973	0.239116	Unicellular	JGI PhycoCosm - Asterochloris sp. Cgr/DA1pho v2.0 - 2011-12-09	Armaleo D, Müller O, Lutzoni F, Andrésson ÓS, Blanc G, Bode HB, Collart FR, Dal Grande F, Dietrich F, Grigoriev IV, Joneson S, Kuo A, Larsen PE, Logsdon JM Jr, Lopez D, Martin F, May SP, McDonald TR, Merchant SS, Miao V, Morin E, Oono R, Pellegrini M, Rubinstein N, Sanchez-Puerta MV, Savelkoul E, Schmitt I, Slot JC, Soanes D, Szövényi P, Talbot NJ, Veneault-Fourrey C, Xavier BB The lichen symbios…
Arabidopsis thaliana	Streptophyta	135	36	5		99.6	35386	4.47255	0.111056	Multicellular	JGI Phytozome V13 - 2016-06	Lamesch, P., Berardini, T. Z., Li, D., Swarbreck, D., Wilks, C., Sasidharan, R., … Huala, E. (2011). The Arabidopsis Information Resource (TAIR): improved gene annotation and new tools. Nucleic Acids Research, 40(D1), D1202–D1210. https://doi.org/10.1093/nar/gkr1090
Amborella trichopoda	Streptophyta	706.5	37.5	5745	4900	89.9	26846	2.46976	0.151459	Multicellular	JGI Phytozome V13 - v1.0	Albert, V. A., Barbazuk, W. B., dePamphilis, C. W., Der, J. P., Leebens-Mack, J., Ma, H., … Tomsho, L. (2013). The Amborella Genome and the Evolution of Flowering Plants. Science, 342(6165), 1241089–1241089. https://doi.org/10.1126/science.1241089
Bathycoccus prasinos RCC1105	Prasinophytes	15.07	48	21	960	96.2	7900	1.27001	0.141109	Unicellular	JGI PhycoCosm -Bathycoccus prasinos RCC1105 - 2018-04-26 v.1.1	Moreau H, Verhelst B, Couloux A, Derelle E, Rombauts S, Grimsley N, Van Bel M, Poulain J, Katinka M, Hohmann-Marriott MF, Piganeau G, Rouzé P, Da Silva C, Wincker P, Van de Peer Y, Vandepoele K Gene functionalities and genome structure in Bathycoccus prasinos reflect cellular specializations at the base of the green lineage. Genome Biol. 2012 Aug 24;13(8):R74. doi: 10.1186/gb-2012-13-8-r74
Caulerpa lentillifera	Chlorophyceae	29	40	185	948	76.3	9762	1.84244	0.092506	Siphonous	Marine Genomics Unit (marinegenomics.oist.jp/umibudo/) v1.1	Arimoto, A., Nishitsuji, K., Higa, Y., Arakaki, N., Hisata, K., Shinzato, C., Satoh, N. and Shoguchi, E., 2019. A siphonous macroalgal genome suggests convergent functions of homeobox genes in algae and land plants. Dna Research, 26(2), pp.183-192.
Chlorella variabilis NC64A	Trebouxiophyceae	46.2	67	414		93	9791	1.50935	0.37776	Unicellular	JGI PhycoCosm - Chlorella sp. NC64A	Blanc G, Duncan G, Agarkova I, Borodovsky M, Gurnon J, Kuo A, Lindquist E, Lucas S, Pangilinan J, Polle J, Salamov A, Terry A, Yamada T, Dunigan DD, Grigoriev IV, Claverie JM, Van Etten JL.The Chlorella variabilis NC64A genome reveals adaptation to photosymbiosis, coevolution with viruses, and cryptic sex. Plant cell.2010 Sep;22(9):2943-55. Epub 2010 Sep 17
Chloropicon primus CCMP1205	Prasinophytes	17.4	57.5	20	1090	91.4	8639	1.32637	0.301953	Unicellular	JGI PhycoCosm	Lemieux C, Turmel M, Otis C, Pombert JF A streamlined and predominantly diploid genome in the tiny marine green alga Chloropicon primus. Nat Commun. 2019 Sep 6;10(1):4061. doi: 10.1038/s41467-019-12014-x
Chlamydomonas reinhardtii	Chlorophyceae	111.1	64	54	7800	99	19526	1.74529	0.326193	Unicellular	JGI Phytozome V13 - Chlamydomonas reinhardtii v5.6	Merchant SS, Prochnik SE, Vallon O, Harris EH, Karpowicz SJ, Witman GB, Terry A, Salamov A, Fritz-Laylin LK, Maréchal-Drouard L, Marshall WF, Qu LH, Nelson DR, Sanderfoot AA, Spalding MH, Kapitonov VV, Ren Q, Ferris P, Lindquist E, Shapiro H, Lucas SM, Grimwood J, Schmutz J, Cardol P, Cerutti H, Chanfreau G, Chen CL, Cognat V, Croft MT, Dent R, Dutcher S, Fernández E, Fukuzawa H, González-Ballest…
Coccomyxa subellipsoidea C-169	Trebouxiophyceae	48.83	53	45	2000	96.6	9629	1.43938	0.217556	Unicellular	JGI PhycoCosm	Blanc, G., Agarkova, I., Grimwood, J., Kuo, A., Brueggeman, A., Dunigan, D.D., Gurnon, J., Ladunga, I., Lindquist, E., Lucas, S. and Pangilinan, J., 2012. The genome of the polar eukaryotic microalga Coccomyxa subellipsoidea reveals traits of cold adaptation. Genome biology, 13(5), p.R39.
Gonium pectorale	Chlorophyceae	148.81	56	2373	1270	89.1	16239	1.68015	0.375447	Multicellular	JGI PhycoCosm - v1.1	Hanschen ER, Marriage TN, Ferris PJ, Hamaji T, Toyoda A, Fujiyama A, Neme R, Noguchi H, Minakuchi Y, Suzuki M, Kawai-Toyooka H, Smith DR, Sparks H, Anderson J, Bakarić R, Luria V, Karger A, Kirschner MW, Durand PM, Michod RE, Nozaki H, Olson BJ The Gonium pectorale genome demonstrates co-option of cell cycle regulation during the evolution of multicellularity. Nat Commun. 2016 Apr 22;7():11370. d…
Klebsormidium nitens	Streptophyta	103.92	52.4	1812	134.93	97	17207	1.86151	0.167569	Multicellular	http://www.plantmorphogenesis.bio.titech.ac.jp/~algae_genome_project/klebsormidium/index.html	Hori K, Maruyama F, Fujisawa T, Togashi T, Yamamoto N, Seo M, Sato S, Yamada T, Mori H, Tajima N, Moriyama T, Ikeuchi M, Watanabe M, Wada H, Kobayashi K, Saito M, Masuda T, Sasaki-Sekimoto Y, Mashiguchi K, Awai K, Shimojima M, Masuda S, Iwai M, Nobusawa T, Narise T, Kondo S, Saito H, Sato R, Murakawa M, Ihara Y, Oshima-Yamada Y, Ohtaka K, Satoh M, Sonobe K, Ishii M, Ohtani R, Kanamori-Sato M, Hon…
Micromonas pusilla CCMP1545	Prasinophytes	21.96	65	21	1180	97.4	10660	1.34271	0.429859	Unicellular	JGI Phytozome V13 - v3	Worden AZ, Lee JH, Mock T, Rouzé P, Simmons MP, Aerts AL, Allen AE, Cuvelier ML, Derelle E, Everett MV, Foulon E, Grimwood J, Gundlach H, Henrissat B, Napoli C, McDonald SM, Parker MS, Rombauts S, Salamov A, Von Dassow P, Badger JH, Coutinho PM, Demir E, Dubchak I, Gentemann C, Eikrem W, Gready JE, John U, Lanier W, Lindquist EA, Lucas S, Mayer KF, Moreau H, Not F, Otillar R, Panaud O, Pangilinan…
Micromonas sp. RCC299	Prasinophytes	20.99	64	17	1400	98.1	10103	1.2853	0.362884	Unicellular	JGI Phytozome V13 - v3	Worden AZ, Lee JH, Mock T, Rouzé P, Simmons MP, Aerts AL, Allen AE, Cuvelier ML, Derelle E, Everett MV, Foulon E, Grimwood J, Gundlach H, Henrissat B, Napoli C, McDonald SM, Parker MS, Rombauts S, Salamov A, Von Dassow P, Badger JH, Coutinho PM, Demir E, Dubchak I, Gentemann C, Eikrem W, Gready JE, John U, Lanier W, Lindquist EA, Lucas S, Mayer KF, Moreau H, Not F, Otillar R, Panaud O, Pangilinan…
Ostreococcus lucimarinus	Prasinophytes	13.2	60			97.5	7796	1.24339	0.24942	Unicellular	JGI PhycoCosm	Palenik B, Grimwood J, Aerts A, Rouze P, Salamov A, Putnam N, Dupont C, Jorgensen R, Derelle E, Rombauts S, Zhou K, Otillar R, Merchant SS, Podell S, Gaasterland T, Napoli C, Gendler K, Manuell A, Tai V, Vallon O, Piganeau G, Jancek S, Heijde M, Jabbari K, Bowler C, Lohr M, Robbens S, Werner G, Dubchak I, Pazour GJ, Ren Q, Paulsen I, Delwiche C, Schmutz J, Rokhsar D, Van de Peer Y, Moreau H, Grig…
Ostreococcus sp. RCC809	Prasinophytes	13.3	60	20		94.7	7492	1.18961	0.246259	Unicellular	JGI PhycoCosm	Palenik B, Grimwood J, Aerts A, Rouze P, Salamov A, Putnam N, Dupont C, Jorgensen R, Derelle E, Rombauts S, Zhou K, Otillar R, Merchant SS, Podell S, Gaasterland T, Napoli C, Gendler K, Manuell A, Tai V, Vallon O, Piganeau G, Jancek S, Heijde M, Jabbari K, Bowler C, Lohr M, Robbens S, Werner G, Dubchak I, Pazour GJ, Ren Q, Paulsen I, Delwiche C, Schmutz J, Rokhsar D, Van de Peer Y, Moreau H, Grig…
Oryza sativa	Streptophyta	377.6	43.7	33	1400	86.8	41363	3.2644	0.1671	Multicellular	Pico-Plaza	Jain R, Jenkins J, Shu S, Chern M, Martin JA, Copetti D, Duong PQ, Pham NT, Kudrna DA, Talag J, Schackwitz WS, Lipzen AM, Dilworth D, Bauer D, Grimwood J, Nelson CR, Xing F, Xie W, Barry KW, Wing RA, Schmutz J, Li G, Ronald PC, Genome sequence of the model rice variety KitaakeX., BMC genomics. 2019 Nov 27; 20 1 905
Ostreobium quekettii	Ulvophyceae	146.26	52.4	2857	73.43	65	10663	1.81284	0.175296	Siphonous	https://zenodo.org/record/4391443#.YLHzu6gzbD4	Iha, C., Dougan, K.E., Varela, J.A., Avila, V., Jackson, C.J., Bogaert, K.A., Chen, Y., Judd, L.M., Wick, R., Holt, K.E. and Pasella, M.M., 2021. Genomic adaptations to an endolithic lifestyle in the coral-associated alga Ostreobium. Current Biology, 31(7), pp.1393-1402.
Ostreococcus tauri RCC4221	Prasinophytes	12.92	58	20	770	98.3	7704	1.19659	0.22728	Unicellular	JGI PhycoCosm - v3.0	Blanc-Mathieu R, Verhelst B, Derelle E, Rombauts S, Bouget FY, Carré I, Château A, Eyre-Walker A, Grimsley N, Moreau H, Piégu B, Rivals E, Schackwitz W, Van de Peer Y, Piganeau G An improved genome of the model marine alga Ostreococcus tauri unfolds by assessing Illumina de novo assemblies. BMC Genomics. 2014 Dec 13;15():1103. doi: 10.1186/1471-2164-15-1103
Prasinoderma coloniale	Prasinodermophyta	25.3	69.8	20	1230	70.6	7139	1.30357	0.369706	Unicellular	CNSA: http://db.cngb.org/cnsa- CNP0000924	Li L, Wang S, Wang H, Sahu SK, Marin B, Li H, Xu Y, Liang H, Li Z, Cheng S, Reder T, Çebi Z, Wittek S, Petersen M, Melkonian B, Du H, Yang H, Wang J, Wong GK, Xu X, Liu X, Van de Peer Y, Melkonian M, Liu H The genome of Prasinoderma coloniale unveils the existence of a third phylum within green plants. Nat Ecol Evol. 2020 Jun 22;():. doi: 10.1038/s41559-020-1221-7
Physcomitrella patens	Streptophyta	473	45.9	378	2800	49.9	10719	1.88703	0.123652	Multicellular	JGI Phytozome V13 - v3.3	Lang D, Ullrich KK, Murat F, Fuchs J, Jenkins J, Haas FB, Piednoel M, Gundlach H, Van Bel M, Meyberg R, Vives C, Morata J, Symeonidi A, Hiss M, Muchero W, Kamisugi Y, Saleh O, Blanc G, Decker EL, van Gessel N, Grimwood J, Hayes RD, Graham SW, Gunter LE, McDaniel SF, Hoernstein SNW, Larsson A, Li FW, Perroud PF, Phillips J, Ranjan P, Rokshar DS, Rothfels CJ, Schneider L, Shu S, Stevenson DW, Thümm…
Picochlorum sp. SENEW3	Trebouxiophyceae	15.25	46.1	38	124.5	87	6861	1.27333	0.098279	Unicellular	JGI PhycoCosm	Foflonker, F., Price, D.C., Qiu, H., Palenik, B., Wang, S. and Bhattacharya, D., 2015. Genome of the halotolerant green alga P icochlorum sp. reveals strategies for thriving under fluctuating environmental conditions. Environmental microbiology, 17(2), pp.412-426.
Pedinophyte YPF701	Pedinophyceae	27.8999	69.81	32	1232.8	85.4	7940	1.30864	0.46609	Unicellular	This study	This study
Raphidocelis subcapitata NIES-35	Chlorophyceae	51.16	72	300	340	96.1	13383	1.60053	0.450432	Unicellular	JGI PhycoCosm - v1.1	Suzuki S, Yamaguchi H, Nakajima N, Kawachi M Raphidocelis subcapitata (=Pseudokirchneriella subcapitata) provides an insight into genome evolution and environmental adaptations in the Sphaeropleales. Sci Rep. 2018 May 23;8(1):8058. doi: 10.1038/s41598-018-26331-6
Ulva mutabilis	Ulvophyceae	98.48	57.2	318	600	87.4	12924	1.65231	0.177415	Multicellular	orcae	De Clerck O, Kao SM, Bogaert KA, Blomme J, Foflonker F, Kwantes M, Vancaester E, Vanderstraeten L, Aydogdu E, Boesger J, Califano G, Charrier B, Clewes R, Del Cortona A, D'Hondt S, Fernandez-Pozo N, Gachon CM, Hanikenne M, Lattermann L, Leliaert F, Liu X, Maggs CA, Popper ZA, Raven JA, Van Bel M, Wilhelmsson PKI, Bhattacharya D, Coates JC, Rensing SA, Van Der Straeten D, Vardi A, Sterck L, Vandep…
Volvox carteri	Chlorophyceae	131.1	56	434		96.2	16075	1.55682	0.151766	Multicellular	JGI Phytozome V13 - v2.1	Prochnik SE, Umen J, Nedelcu AM, Hallmann A, Miller SM, Nishii I, Ferris P, Kuo A, Mitros T, Fritz-Laylin LK, Hellsten U, Chapman J, Simakov O, Rensing SA, Terry A, Pangilinan J, Kapitonov V, Jurka J, Salamov A, Shapiro H, Schmutz J, Grimwood J, Lindquist E, Lucas S, Grigoriev IV, Schmitt R, Kirk D, Rokhsar DS Genomic analysis of organismal complexity in the multicellular green alga Volvox carter…
