## Supplementary material for "Nuclear genome of a pedinophyte pinpoints genomic innovation and streamlining in the green algae": Table S3

### Sheet: Sheet1
Table S3 Orthogroups predicted to have been gained and lost along branches of evolutionary interest that were the focus of this study, estimated using the Dollo parsimony principle.
Branch	Gains	Losses
Chloro	678 (50,150)	53 (0,0)
CC	270 (30,91)	333 (47,0)
UTC	606 (66,179)	115 (9,0)
YPF	120 (7,0)	2970 (871,867)
(Bold numbers in parentheses indicate the number of these orthogroups assigned GO terms by REVIGO, and containing a C. reinhardtii sequence associated with a ChlamyNET cluster, respectively.)
